# Impact of Human Genetic Variation Underlying Resistance to Antigen-Specific Immunotherapy

**DOI:** 10.1101/2025.05.02.651174

**Authors:** Romina Marone, Erblin Asllanaj, Giuseppina Capoferri, Torsten Schwede, Lukas T. Jeker, Rosalba Lepore

**Affiliations:** Department of Biomedicine, University Hospital Basel and University of Basel, Hebelstrasse 20, CH-4031 Basel, Switzerland; Transplantation Immunology & Nephrology, University Hospital Basel, Petersgraben 4, CH-4031 Basel, Switzerland; Biozentrum, University of Basel, Spitalstrasse 41, CH-4056 Basel, Switzerland; SIB Swiss Institute of Bioinformatics, Spitalstrasse 41, CH-4056 Basel, Switzerland; Innovation Focus Cell Therapies, University Hospital Basel, Petersgraben 4, CH-4031 Basel, Switzerland

**Keywords:** antigen, antibody, immunotherapy, human genetic diversity, single nucleotide variant

## Abstract

Monoclonal antibodies have transformed the therapeutic landscape across oncology, immunology, and infectious diseases by enabling high-affinity, antigen-specific targeting, e.g. to neutralize soluble molecules, block cellular interactions or deplete cells. While high specificity is critical for safety, it may confer an inherent susceptibility to even minor variations within the target epitope. Here, we present the first systematic study investigating the impact of natural single nucleotide variants on antigen recognition by therapeutic monoclonal antibodies, both approved and in clinical development. For every antibody analysed, we identified genetic variants within or near the antibody-antigen interface, a subset of which are predicted to disrupt antigen recognition. Experimental studies corroborated the impact of select variants for four different antigens, revealing complete loss of antibody binding in some cases. As a consequence, a human breast cancer cell line overexpressing ErbB2 but engineered to carry the ErbB2^P594H^ variant, was completely resistant to killing even by highly potent clinical antibody-drug conjugates (ADCs). These findings suggest that natural variants can confer primary resistance to antibody-based therapies, with critical implications for treatment outcomes, patient management and safety, particularly in the context of potent modalities such as ADCs. Notably, individual resistance-associated variants, while globally rare, are enriched in specific populations, underscoring the importance of accounting for genetic diversity in both drug development and clinical decision-making.

**One sentence summary:** Naturally occurring genetic variants in human therapeutic target antigens can affect binding by almost any therapeutic antibody.
