## Supplementary material for "Impact of Human Genetic Variation Underlying Resistance to Antigen-Specific Immunotherapy": Data File S1

### Sheet: Data File S1
Data File S1: antibody sequences, target antigen, clinical stage, clinical indication, VL and VH sequence
Therapeutic	Uniprot ID	Clinical Stage	Indication	VL Sequence	VH Sequence
Abciximab	ITB3;ITA2B	Approved	Hematology	EIVLTQSPVTLSVTPGDSVSLSCRASRDISNNLHWFQQTSHESPRLLIKYASQSMSGIPSRFSGSGSGTDFTLSINSVETEDFGMYFCQQTNSWPYTFGGGTKLEIK	EVQLQQSGTVLARPGASVKMSCEASGYTFTNYWMHWVKQRPGQGLEWIGAIYPGNSDTSYIQKFKGKAKLTAVTSTTSVYMELSSLTNEDSAVYYCTLYDGYYVFAYWGQGTLVTVSA
Abelacimab	FA11	Phase-III	Hematology	QSVLTQPPSASGTPGQRVTISCSGSSSNIGSNDVSWYQQLPGTAPKLLIYKNYNRPSGVPDRFSGSKSGTSASLAISGLQSEDEADYYAWDQRQFDVVFGGGTKLTVL	QVQLLESGGGLVQPGGSLRLSCAASGFTFSTAAMSWVRQAPGKGLEWVSGISGSGSSTYYADSVKGRFTISRDNSKNTLYLQMNSLRAEDTAVYYCARELSYLYSGYYFDYWGQGTLVTVSS
Aducanumab	A4	Approved	Neurology	DIQMTQSPSSLSASVGDRVTITCRASQSISSYLNWYQQKPGKAPKLLIYAASSLQSGVPSRFSGSGSGTDFTLTISSLQPEDFATYYCQQSYSTPLTFGGGTKVEIK	QVQLVESGGGVVQPGRSLRLSCAASGFAFSSYGMHWVRQAPGKGLEWVAVIWFDGTKKYYTDSVKGRFTISRDNSKNTLYLQMNTLRAEDTAVYYCARDRGIGARRGPYYMDVWGKGTTVTVSS
Afasevikumab	IL17F	Phase-II	Immunology	EIVLTQSPATLSLSPGERATLSCRASQSVRSYLAWYQQKPGQAPRLLIYDASNRATGIPARFSGSGSGTDFTLTISSLEPEDFAVYYCQQRSNWPPATFGGGTKVEIK	EVQLVESGGGLVQPGRSLRLSCAASGFTFDDYAMHWVRQAPGKGLEWVSGINWSSGGIGYADSVKGRFTISRDNAKNSLYLQMNSLRAEDTALYYCARDIGGFGEFYWNFGLWGRGTLVTVSS
Alomfilimab	ICOS	Phase-II	Immunology	EIVLTQSPGTLSLSPGERATLSCRASQSVSRSYLAWYQQKRGQAPRLLIYGASSRATGIPDRFSGDGSGTDFTLSISRLEPEDFAVYYCHQYDMSPFTFGPGTKVDIK	EVQLVESGGGVVRPGGSLRLSCVASGVTFDDYGMSWVRQAPGKGLEWVSGINWNGGDTDYSDSVKGRFTISRDNAKNSLYLQMNSLRAEDTALYYCARDFYGSGSYYHVPFDYWGQGILVTVSS
Amatuximab	MSLN	Phase-II	Oncology	DIELTQSPAIMSASPGEKVTMTCSASSSVSYMHWYQQKSGTSPKRWIYDTSKLASGVPGRFSGSGSGNSYSLTISSVEAEDDATYYCQQWSKHPLTFGSGTKVEIK	QVQLQQSGPELEKPGASVKISCKASGYSFTGYTMNWVKQSHGKSLEWIGLITPYNGASSYNQKFRGKATLTVDKSSSTAYMDLLSLTSEDSAVYFCARGGYDGRGFDYWGSGTPVTVSS
Andecaliximab	MMP9	Phase-III	Oncology	DIQMTQSPSSLSASVGDRVTITCKASQDVRNTVAWYQQKPGKAPKLLIYSSSYRNTGVPDRFSGSGSGTDFTLTISSLQAEDVAVYYCQQHYITPYTFGGGTKVEIK	QVQLQESGPGLVKPSETLSLTCTVSGFSLLSYGVHWVRQPPGKGLEWLGVIWTGGTTNYNSALMSRFTISKDDSKNTVYLKMNSLKTEDTAIYYCARYYYGMDYWGQGTLVTVSS
Atezolizumab	PD1L1	Approved	Oncology	DIQMTQSPSSLSASVGDRVTITCRASQDVSTAVAWYQQKPGKAPKLLIYSASFLYSGVPSRFSGSGSGTDFTLTISSLQPEDFATYYCQQYLYHPATFGQGTKVEIK	EVQLVESGGGLVQPGGSLRLSCAASGFTFSDSWIHWVRQAPGKGLEWVAWISPYGGSTYYADSVKGRFTISADTSKNTAYLQMNSLRAEDTAVYYCARRHWPGGFDYWGQGTLVTVSS
Avelumab	PD1L1	Approved	Oncology	QSALTQPASVSGSPGQSITISCTGTSSDVGGYNYVSWYQQHPGKAPKLMIYDVSNRPSGVSNRFSGSKSGNTASLTISGLQAEDEADYYCSSYTSSSTRVFGTGTKVTVL	EVQLLESGGGLVQPGGSLRLSCAASGFTFSSYIMMWVRQAPGKGLEWVSSIYPSGGITFYADTVKGRFTISRDNSKNTLYLQMNSLRAEDTAVYYCARIKLGTVTTVDYWGQGTLVTVSS
Barecetamab	ERBB3	Phase-I	Oncology	QSVLTQPPSASGTPGQRVTISCSGSSSNIGSNSVSWYQQLPGTAPKLLIYSDNHRPSGVPDRFSGSKSGTSASLAISGLRSEDEADYYCQGWDTSLSGHVFGGGTKLTVL	EVQLLESGGGLVQPGGSLRLSCAASGFTFSDYDMSWVRQAPGKGLEWVSTIDLDSGSIYYADSVQGRFTISRDNSKNTLYLQMNSLRAEDTAVYYCAKDLHMGPEGPFDYWGQGTLVTVSS
Belimumab	TN13B	Approved	Immunology	SSELTQDPAVSVALGQTVRVTCQGDSLRSYYASWYQQKPGQAPVLVIYGKNNRPSGIPDRFSGSSSGNTASLTITGAQAEDEADYYCSSRDSSGNHWVFGGGTELTVL	QVQLQQSGAEVKKPGSSVRVSCKASGGTFNNNAINWVRQAPGQGLEWMGGIIPMFGTAKYSQNFQGRVAITADESTGTASMELSSLRSEDTAVYYCARSRDLLLFPHHALSPWGRGTMVTVSS
Benufutamab	TR10B	Phase-I/II	Oncology	EIVMTQSPATLSVSPGERATLSCRASQSISNNLHWYQQKPGQAPRLLIKFASQSITGIPARFSGSGSGTEFTLTISSLQSEDFAVYYCQQGNSWPYTFGQGTKLEIK	EVQLQQSGAEVVKPGASVKLSCKASGFNIKDTFIHWVKQAPGQGLEWIGRIDPANTNTKYDPKFQGKATITTDTSSNTAYMELSSLRSEDTAVYYCVRGLYTYYFDYWGQGTLVTVSS
Bevacizumab	VEGFA	Approved	Oncology	DIQMTQSPSSLSASVGDRVTITCSASQDISNYLNWYQQKPGKAPKVLIYFTSSLHSGVPSRFSGSGSGTDFTLTISSLQPEDFATYYCQQYSTVPWTFGQGTKVEIK	EVQLVESGGGLVQPGGSLRLSCAASGYTFTNYGMNWVRQAPGKGLEWVGWINTYTGEPTYAADFKRRFTFSLDTSKSTAYLQMNSLRAEDTAVYYCAKYPHYYGSSHWYFDVWGQGTLVTVSS
Bimagrumab	AVR2B	Phase-III	Other	QSALTQPASVSGSPGQSITISCTGTSSDVGSYNYVNWYQQHPGKAPKLMIYGVSKRPSGVSNRFSGSKSGNTASLTISGLQAEDEADYYCGTFAGGSYYGVFGGGTKLTVL	QVQLVQSGAEVKKPGASVKVSCKASGYTFTSSYINWVRQAPGQGLEWMGTINPVSGSTSYAQKFQGRVTMTRDTSISTAYMELSRLRSDDTAVYYCARGGWFDYWGQGTLVTVSS
Bococizumab	PCSK9	Phase-III	Hematology	DIQMTQSPSSLSASVGDRVTITCRASQGISSALAWYQQKPGKAPKLLIYSASYRYTGVPSRFSGSGSGTDFTFTISSLQPEDIATYYCQQRYSLWRTFGQGTKLEIK	QVQLVQSGAEVKKPGASVKVSCKASGYTFTSYYMHWVRQAPGQGLEWMGEISPFGGRTNYNEKFKSRVTMTRDTSTSTVYMELSSLRSEDTAVYYCARERPLYASDLWGQGTTVTVSS
Briakinumab	IL12B	Phase-III	Immunology	QSVLTQPPSVSGAPGQRVTISCSGSRSNIGSNTVKWYQQLPGTAPKLLIYYNDQRPSGVPDRFSGSKSGTSASLAITGLQAEDEADYYCQSYDRYTHPALLFGTGTKVTVL	QVQLVESGGGVVQPGRSLRLSCAASGFTFSSYGMHWVRQAPGKGLEWVAFIRYDGSNKYYADSVKGRFTISRDNSKNTLYLQMNSLRAEDTAVYYCKTHGSHDNWGQGTMVTVSS
Canakinumab	IL1B	Approved	Immunology	EIVLTQSPDFQSVTPKEKVTITCRASQSIGSSLHWYQQKPDQSPKLLIKYASQSFSGVPSRFSGSGSGTDFTLTINSLEAEDAAAYYCHQSSSLPFTFGPGTKVDIK	QVQLVESGGGVVQPGRSLRLSCAASGFTFSVYGMNWVRQAPGKGLEWVAIIWYDGDNQYYADSVKGRFTISRDNSKNTLYLQMNGLRAEDTAVYYCARDLRTGPFDYWGQGTLVTVSS
Caplacizumab	VWF	Approved	Hematology	na	EVQLVESGGGLVQPGGSLRLSCAASGRTFSYNPMGWFRQAPGKGRELVAAISRTGGSTYYPDSVEGRFTISRDNAKRMVYLQMNSLRAEDTAVYYCAAAGVRAEDGRVRTLPSEYTFWGQGTQVTVSS
Certolizumab	TNFA	Approved	Immunology	DIQMTQSPSSLSASVGDRVTITCKASQNVGTNVAWYQQKPGKAPKALIYSASFLYSGVPYRFSGSGSGTDFTLTISSLQPEDFATYYCQQYNIYPLTFGQGTKVEIK	EVQLVESGGGLVQPGGSLRLSCAASGYVFTDYGMNWVRQAPGKGLEWMGWINTYIGEPIYADSVKGRFTFSLDTSKSTAYLQMNSLRAEDTAVYYCARGYRSYAMDYWGQGTLVTVSS
Cinpanemab	SYUA	Phase-II	Neurology	SYELTQPPSVSVSPGQTARITCSGEALPMQFAHWYQQRPGKAPVIVVYKDSERPSGVPERFSGSSSGTTATLTITGVQAEDEADYYCQSPDSTNTYEVFGGGTKLTVL	EVQLVESGGGLVEPGGSLRLSCAVSGFDFEKAWMSWVRQAPGQGLQWVARIKSTADGGTTSYAAPVEGRFIISRDDSRNMLYLQMNSLKTEDTAVYYCTSAHWGQGTLVTVSS
Conatumumab	TR10B;TNF10	Phase-II	Oncology	EIVLTQSPGTLSLSPGERATLSCRASQGISRSYLAWYQQKPGQAPSLLIYGASSRATGIPDRFSGSGSGTDFTLTISRLEPEDFAVYYCQQFGSSPWTFGQGTKVEIK	QVQLQESGPGLVKPSQTLSLTCTVSGGSISSGDYFWSWIRQLPGKGLEWIGHIHNSGTTYYNPSLKSRVTISVDTSKKQFSLRLSSVTAADTAVYYCARDRGGDYYYGMDVWGQGTTVTVSS
Concizumab	TFPI1	Approved	Hematology	DIVMTQTPLSLSVTPGQPASISCKSSQSLLESDGKTYLNWYLQKPGQSPQLLIYLVSILDSGVPDRFSGSGSGTDFTLKISRVEAEDVGVYYCLQATHFPQTFGGGTKVEIK	EVQLVESGGGLVKPGGSLRLSCAASGFTFSNYAMSWVRQTPEKRLEWVATISRSGSYSYFPDSVQGRFTISRDNAKNSLYLQMNSLRAEDTAVYYCARLGGYDEGDAMDSWGQGTTVTVSS
Crenezumab	A4	Phase-III	Neurology	DIVMTQSPLSLPVTPGEPASISCRSSQSLVYSNGDTYLHWYLQKPGQSPQLLIYKVSNRFSGVPDRFSGSGSGTDFTLKISRVEAEDVGVYYCSQSTHVPWTFGQGTKVEIK	EVQLVESGGGLVQPGGSLRLSCAASGFTFSSYGMSWVRQAPGKGLELVASINSNGGSTYYPDSVKGRFTISRDNAKNSLYLQMNSLRAEDTAVYYCASGDYWGQGTTVTVSS
Crovalimab	CO5	Phase-III	Hematology	DIQMTQSPSSLSASVGDRVTITCRASQGISSSLAWYQQKPGKAPKLLIYGASETESGVPSRFSGSGSGTDFTLTISSLQPEDFATYYCQNTKVGSSYGNTFGGGTKVEIK	QVQLVESGGGLVQPGRSLRLSCAASGFTVHSSYYMAWVRQAPGKGLEWVGAIFTGSGAEYKAEWAKGRVTISKDTSKNQVVLTMTNMDPVDTATYYCASDAGYDYPTHAMHYWGQGTLVTVSS
Daclizumab	IL2RA	Approved	Immunology	DIQMTQSPSTLSASVGDRVTITCSASSSISYMHWYQQKPGKAPKLLIYTTSNLASGVPARFSGSGSGTEFTLTISSLQPDDFATYYCHQRSTYPLTFGQGTKVEVK	QVQLVQSGAEVKKPGSSVKVSCKASGYTFTSYRMHWVRQAPGQGLEWIGYINPSTGYTEYNQKFKDKATITADESTNTAYMELSSLRSEDTAVYYCARGGGVFDYWGQGTLVTVSS
Daratumumab	CD38	Approved	Oncology	EIVLTQSPATLSLSPGERATLSCRASQSVSSYLAWYQQKPGQAPRLLIYDASNRATGIPARFSGSGSGTDFTLTISSLEPEDFAVYYCQQRSNWPPTFGQGTKVEIK	EVQLLESGGGLVQPGGSLRLSCAVSGFTFNSFAMSWVRQAPGKGLEWVSAISGSGGGTYYADSVKGRFTISRDNSKNTLYLQMNSLRAEDTAVYFCAKDKILWFGEPVFDYWGQGTLVTVSS
Drozitumab	TR10B	Phase-II	Oncology	SELTQDPAVSVALGQTVRITCSGDSLRSYYASWYQQKPGQAPVLVIYGANNRPSGIPDRFSGSSSGNTASLTITGAQAEDEADYYCNSADSSGNHVVFGGGTKLTVL	EVQLVQSGGGVERPGGSLRLSCAASGFTFDDYAMSWVRQAPGKGLEWVSGINWQGGSTGYADSVKGRVTISRDNAKNSLYLQMNSLRAEDTAVYYCAKILGAGRGWYFDYWGKGTTVTVSS
Dupilumab	IL4RA	Approved	Immunology	DIVMTQSPLSLPVTPGEPASISCRSSQSLLYSIGYNYLDWYLQKSGQSPQLLIYLGSNRASGVPDRFSGSGSGTDFTLKISRVEAEDVGFYYCMQALQTPYTFGQGTKLEIK	EVQLVESGGGLEQPGGSLRLSCAGSGFTFRDYAMTWVRQAPGKGLEWVSSISGSGGNTYYADSVKGRFTISRDNSKNTLYLQMNSLRAEDTAVYYCAKDRLSITIRPRYYGLDVWGQGTTVTVSS
Durvalumab	PD1L1	Approved	Oncology	EIVLTQSPGTLSLSPGERATLSCRASQRVSSSYLAWYQQKPGQAPRLLIYDASSRATGIPDRFSGSGSGTDFTLTISRLEPEDFAVYYCQQYGSLPWTFGQGTKVEIK	EVQLVESGGGLVQPGGSLRLSCAASGFTFSRYWMSWVRQAPGKGLEWVANIKQDGSEKYYVDSVKGRFTISRDNAKNSLYLQMNSLRAEDTAVYYCAREGGWFGELAFDYWGQGTLVTVSS
Eculizumab	CO5	Approved	Hematology	DIQMTQSPSSLSASVGDRVTITCGASENIYGALNWYQQKPGKAPKLLIYGATNLADGVPSRFSGSGSGTDFTLTISSLQPEDFATYYCQNVLNTPLTFGQGTKVEIK	QVQLVQSGAEVKKPGASVKVSCKASGYIFSNYWIQWVRQAPGQGLEWMGEILPGSGSTEYTENFKDRVTMTRDTSTSTVYMELSSLRSEDTAVYYCARYFFGSSPNWYFDVWGQGTLVTVSS
Efalizumab	ITAL	Approved	Immunology	DIQMTQSPSSLSASVGDRVTITCRASKTISKYLAWYQQKPGKAPKLLIYSGSTLQSGVPSRFSGSGSGTDFTLTISSLQPEDFATYYCQQHNEYPLTFGQGTKVEIK	EVQLVESGGGLVQPGGSLRLSCAASGYSFTGHWMNWVRQAPGKGLEWVGMIHPSDSETRYNQKFKDRFTISVDKSKNTLYLQMNSLRAEDTAVYYCARGIYFYGTTYFDYWGQGTLVTVSS
Emactuzumab	CSF1R	Phase-I	Oncology	DIQMTQSPSSLSASVGDRVTITCRASEDVNTYVSWYQQKPGKAPKLLIYAASNRYTGVPSRFSGSGSGTDFTLTISSLQPEDFATYYCQQSFSYPTFGQGTKLEIK	QVQLVQSGAEVKKPGASVKVSCKASGYTFTSYDISWVRQAPGQGLEWMGVIWTDGGTNYAQKLQGRVTMTTDTSTSTAYMELRSLRSDDTAVYYCARDQRLYFDVWGQGTTVTVSS
Erenumab	CALRL;RAMP1	Approved	Neurology	QSVLTQPPSVSAAPGQKVTISCSGSSSNIGNNYVSWYQQLPGTAPKLLIYDNNKRPSGIPDRFSGSKSGTSTTLGITGLQTGDEADYYCGTWDSRLSAVVFGGGTKLTVL	QVQLVESGGGVVQPGRSLRLSCAASGFTFSSFGMHWVRQAPGKGLEWVAVISFDGSIKYSVDSVKGRFTISRDNSKNTLFLQMNSLRAEDTAVYYCARDRLNYYDSSGYYHYKYYGMAVWGQGTTVTVSS
Fresolimumab	TGFB2;TGFB3	Phase-I	Oncology	ETVLTQSPGTLSLSPGERATLSCRASQSLGSSYLAWYQQKPGQAPRLLIYGASSRAPGIPDRFSGSGSGTDFTLTISRLEPEDFAVYYCQQYADSPITFGQGTRLEIK	QVQLVQSGAEVKKPGSSVKVSCKASGYTFSSNVISWVRQAPGQGLEWMGGVIPIVDIANYAQRFKGRVTITADESTSTTYMELSSLRSEDTAVYYCASTLGLVLDAMDYWGQGTLVTVSS
Gantenerumab	A4	Phase-III	Neurology	DIVLTQSPATLSLSPGERATLSCRASQSVSSSYLAWYQQKPGQAPRLLIYGASSRATGVPARFSGSGSGTDFTLTISSLEPEDFATYYCLQIYNMPITFGQGTKVEIK	QVELVESGGGLVQPGGSLRLSCAASGFTFSSYAMSWVRQAPGKGLEWVSAINASGTRTYYADSVKGRFTISRDNSKNTLYLQMNSLRAEDTAVYYCARGKGNTHKPYGYVRYFDVWGQGTLVTVSS
Gevokizumab	IL1B	Phase-III	Immunology	DIQMTQSTSSLSASVGDRVTITCRASQDISNYLSWYQQKPGKAVKLLIYYTSKLHSGVPSRFSGSGSGTDYTLTISSLQQEDFATYFCLQGKMLPWTFGQGTKLEIK	QVQLQESGPGLVKPSQTLSLTCSFSGFSLSTSGMGVGWIRQPSGKGLEWLAHIWWDGDESYNPSLKSRLTISKDTSKNQVSLKITSVTAADTAVYFCARNRYDPPWFVDWGQGTLVTVSS
Golimumab	TNFA	Approved	Immunology	EIVLTQSPATLSLSPGERATLSCRASQSVYSYLAWYQQKPGQAPRLLIYDASNRATGIPARFSGSGSGTDFTLTISSLEPEDFAVYYCQQRSNWPPFTFGPGTKVDIK	QVQLVESGGGVVQPGRSLRLSCAASGFIFSSYAMHWVRQAPGNGLEWVAFMSYDGSNKKYADSVKGRFTISRDNSKNTLYLQMNSLRAEDTAVYYCARDRGIAAGGNYYYYGMDVWGQGTTVTVSS
Ibalizumab	CD4	Approved	Other	DIVMTQSPDSLAVSLGERVTMNCKSSQSLLYSTNQKNYLAWYQQKPGQSPKLLIYWASTRESGVPDRFSGSGSGTDFTLTISSVQAEDVAVYYCQQYYSYRTFGGGTKLEIK	QVQLQQSGPEVVKPGASVKMSCKASGYTFTSYVIHWVRQKPGQGLDWIGYINPYNDGTDYDEKFKGKATLTSDTSTSTAYMELSSLRSEDTAVYYCAREKDNYATGAWFAYWGQGTLVTVSS
Ibritumomab	CD20	Approved	Oncology	QIVLSQSPAILSASPGEKVTMTCRASSSVSYMHWYQQKPGSSPKPWIYAPSNLASGVPARFSGSGSGTSYSLTISRVEAEDAATYYCQQWSFNPPTFGAGTKLELK	QAYLQQSGAELVRPGASVKMSCKASGYTFTSYNMHWVKQTPRQGLEWIGAIYPGNGDTSYNQKFKGKATLTVDKSSSTAYMQLSSLTSEDSAVYFCARVVYYSNSYWYFDVWGTGTTVTVSA
Infliximab	TNFA	Approved	Immunology	DILLTQSPAILSVSPGERVSFSCRASQFVGSSIHWYQQRTNGSPRLLIKYASESMSGIPSRFSGSGSGTDFTLSINTVESEDIADYYCQQSHSWPFTFGSGTNLEVK	EVKLEESGGGLVQPGGSMKLSCVASGFIFSNHWMNWVRQSPEKGLEWVAEIRSKSINSATHYAESVKGRFTISRDDSKSAVYLQMTDLRTEDTGVYYCSRNYYGSTYDYWGQGTTLTVSS
Ipilimumab	CTLA4	Approved	Oncology	EIVLTQSPGTLSLSPGERATLSCRASQSVGSSYLAWYQQKPGQAPRLLIYGAFSRATGIPDRFSGSGSGTDFTLTISRLEPEDFAVYYCQQYGSSPWTFGQGTKVEIK	QVQLVESGGGVVQPGRSLRLSCAASGFTFSSYTMHWVRQAPGKGLEWVTFISYDGNNKYYADSVKGRFTISRDNSKNTLYLQMNSLRAEDTAIYYCARTGWLGPFDYWGQGTLVTVSS
Isatuximab	CD38	Approved	Oncology	DIVMTQSHLSMSTSLGDPVSITCKASQDVSTVVAWYQQKPGQSPRRLIYSASYRYIGVPDRFTGSGAGTDFTFTISSVQAEDLAVYYCQQHYSPPYTFGGGTKLEIK	QVQLVQSGAEVAKPGTSVKLSCKASGYTFTDYWMQWVKQRPGQGLEWIGTIYPGDGDTGYAQKFQGKATLTADKSSKTVYMHLSSLASEDSAVYYCARGDYYGSNSLDYWGQGTSVTVSS
Lanadelumab	KLKB1	Approved	Hematology	DIQMTQSPSTLSASVGDRVTITCRASQSISSWLAWYQQKPGKAPKLLIYKASTLESGVPSRFSGSGSGTEFTLTISSLQPDDFATYYCQQYNTYWTFGQGTKVEIK	EVQLLESGGGLVQPGGSLRLSCAASGFTFSHYIMMWVRQAPGKGLEWVSGIYSSGGITVYADSVKGRFTISRDNSKNTLYLQMNSLRAEDTAVYYCAYRRIGVPRRDEFDIWGQGTMVTVSS
Lebrikizumab	IL13	Phase-III	Immunology	DIVMTQSPDSLSVSLGERATINCRASKSVDSYGNSFMHWYQQKPGQPPKLLIYLASNLESGVPDRFSGSGSGTDFTLTISSLQAEDVAVYYCQQNNEDPRTFGGGTKVEIK	QVTLRESGPALVKPTQTLTLTCTVSGFSLSAYSVNWIRQPPGKALEWLAMIWGDGKIVYNSALKSRLTISKDTSKNQVVLTMTNMDPVDTATYYCAGDGYYPYAMDNWGQGSLVTVSS
Lumretuzumab	ERBB3	Phase-II	Oncology	DIVMTQSPDSLAVSLGERATINCKSSQSVLNSGNQKNYLTWYQQKPGQPPKLLIYWASTRESGVPDRFSGSGSGTDFTLTISSLQAEDVAVYYCQSDYSYPYTFGQGTKLEIK	QVQLVQSGAEVKKPGASVKVSCKASGYTFRSSYISWVRQAPGQGLEWMGWIYAGTGSPSYNQKLQGRVTMTTDTSTSTAYMELRSLRSDDTAVYYCARHRDYYSNSLTYWGQGTLVTVSS
Muromonab	CD3E	Approved	Immunology	QIVLTQSPAIMSASPGEKVTMTCSASSSVSYMNWYQQKSGTSPKRWIYDTSKLASGVPAHFRGSGSGTSYSLTISGMEAEDAATYYCQQWSSNPFTFGSGTKLEIN	QVQLQQSGAELARPGASVKMSCKASGYTFTRYTMHWVKQRPGQGLEWIGYINPSRGYTNYNQKFKDKATLTTDKSSSTAYMQLSSLTSEDSAVYYCARYYDDHYCLDYWGQGTTLTVSS
Necitumumab	EGFR	Approved	Oncology	EIVMTQSPATLSLSPGERATLSCRASQSVSSYLAWYQQKPGQAPRLLIYDASNRATGIPARFSGSGSGTDFTLTISSLEPEDFAVYYCHQYGSTPLTFGGGTKAEIK	QVQLQESGPGLVKPSQTLSLTCTVSGGSISSGDYYWSWIRQPPGKGLEWIGYIYYSGSTDYNPSLKSRVTMSVDTSKNQFSLKVNSVTAADTAVYYCARVSIFGVGTFDYWGQGTLVTVSS
Nivolumab	PDCD1	Approved	Oncology	EIVLTQSPATLSLSPGERATLSCRASQSVSSYLAWYQQKPGQAPRLLIYDASNRATGIPARFSGSGSGTDFTLTISSLEPEDFAVYYCQQSSNWPRTFGQGTKVEIK	QVQLVESGGGVVQPGRSLRLDCKASGITFSNSGMHWVRQAPGKGLEWVAVIWYDGSKRYYADSVKGRFTISRDNSKNTLFLQMNSLRAEDTAVYYCATNDDYWGQGTLVTVSS
Obinutuzumab	CD20	Approved	Oncology	DIVMTQTPLSLPVTPGEPASISCRSSKSLLHSNGITYLYWYLQKPGQSPQLLIYQMSNLVSGVPDRFSGSGSGTDFTLKISRVEAEDVGVYYCAQNLELPYTFGGGTKVEIK	QVQLVQSGAEVKKPGSSVKVSCKASGYAFSYSWINWVRQAPGQGLEWMGRIFPGDGDTDYNGKFKGRVTITADKSTSTAYMELSSLRSEDTAVYYCARNVFDGYWLVYWGQGTLVTVSS
Ofatumumab	CD20	Approved	Oncology	EIVLTQSPATLSLSPGERATLSCRASQSVSSYLAWYQQKPGQAPRLLIYDASNRATGIPARFSGSGSGTDFTLTISSLEPEDFAVYYCQQRSNWPITFGQGTRLEIK	EVQLVESGGGLVQPGRSLRLSCAASGFTFNDYAMHWVRQAPGKGLEWVSTISWNSGSIGYADSVKGRFTISRDNAKKSLYLQMNSLRAEDTALYYCAKDIQYGNYYYGMDVWGQGTTVTVSS
Olokizumab	IL6	Phase-III	Immunology	DIQMTQSPSSLSASVGDRVTITCQASQDIGISLSWYQQKPGKAPKLLIYNANNLADGVPSRFSGSGSGTDFTLTISSLQPEDFATYYCLQHNSAPYTFGQGTKLEIK	EVQLVESGGGLVQPGGSLRLSCAASGFNFNDYFMNWVRQAPGKGLEWVAQMRNKNYQYGTYYAESLEGRFTISRDDSKNSLYLQMNSLKTEDTAVYYCARESYYGFTSYWGQGTLVTVSS
Onartuzumab	MET	Phase-III	Oncology	DIQMTQSPSSLSASVGDRVTITCKSSQSLLYTSSQKNYLAWYQQKPGKAPKLLIYWASTRESGVPSRFSGSGSGTDFTLTISSLQPEDFATYYCQQYYAYPWTFGQGTKVEIK	EVQLVESGGGLVQPGGSLRLSCAASGYTFTSYWLHWVRQAPGKGLEWVGMIDPSNSDTRFNPNFKDRFTISADTSKNTAYLQMNSLRAEDTAVYYCATYRSYVTPLDYWGQGTLVTVSS
Ontamalimab	MADCA	Phase-III	Immunology	DIVMTQTPLSLSVTPGQPASISCKSSQSLLHTDGTTYLYWYLQKPGQPPQLLIYEVSNRFSGVPDRFSGSGSGTDFTLKISRVEAEDVGIYYCMQNIQLPWTFGQGTKVEIK	QVQLVQSGAEVKKPGASVKVSCKASGYTFTSYGINWVRQAPGQGLEWMGWISVYSGNTNYAQKVQGRVTMTADTSTSTAYMDLRSLRSDDTAVYYCAREGSSSSGDYYYGMDVWGQGTTVTVSS
Opicinumab	LIGO1	Phase-II	Neurology	DIQMTQSPATLSLSPGERATLSCRASQSVSSYLAWYQQKPGQAPRLLIYDASNRATGIPARFSGSGSGTDFTLTISSLEPEDFAVYYCQQRSNWPMYTFGQGTKLEIK	EVQLLESGGGLVQPGGSLRLSCAASGFTFSAYEMKWVRQAPGKGLEWVSVIGPSGGFTFYADSVKGRFTISRDNSKNTLYLQMNSLRAEDTAVYYCATEGDNDAFDIWGQGTTVTVSS
Otilimab	CSF2	Phase-III	Immunology	DIELTQPPSVSVAPGQTARISCSGDSIGKKYAYWYQQKPGQAPVLVIYKKRPSGIPERFSGSNSGNTATLTISGTQAEDEADYYCSAWGDKGMVFGGGTKLTVL	QVQLVESGGGLVQPGGSLRLSCAASGFTFSSYWMNWVRQAPGKGLEWVSGIENKYAGGATYYAASVKGRFTISRDNSKNTLYLQMNSLRAEDTAVYYCARGFGTDFWGQGTLVTVSS
Panitumumab	EGFR	Approved	Oncology	DIQMTQSPSSLSASVGDRVTITCQASQDISNYLNWYQQKPGKAPKLLIYDASNLETGVPSRFSGSGSGTDFTFTISSLQPEDIATYFCQHFDHLPLAFGGGTKVEIK	QVQLQESGPGLVKPSETLSLTCTVSGGSVSSGDYYWTWIRQSPGKGLEWIGHIYYSGNTNYNPSLKSRLTISIDTSKTQFSLKLSSVTAADTAIYYCVRDRVTGAFDIWGQGTMVTVSS
Pateclizumab	TNFB	Phase-II	Immunology	DIQMTQSPSSLSASVGDRVTITCRASQAVSSAVAWYQQKPGKAPKLLIYSASHRYTGVPSRFSGSGSGTDFTLTISSLQPEDFATYYCQESYSTPWTFGQGTKVEIK	EVQLVESGGGLVQPGGSLRLSCAASGYTFTSYVIHWVRQAPGKGLEWVGYNNPYNAGTNYNEKFKGRFTISSDKSKNTAYLQMNSLRAEDTAVYYCSRPTMLPWFAYWGQGTLVTVSS
Pembrolizumab	PDCD1	Approved	Oncology	EIVLTQSPATLSLSPGERATLSCRASKGVSTSGYSYLHWYQQKPGQAPRLLIYLASYLESGVPARFSGSGSGTDFTLTISSLEPEDFAVYYCQHSRDLPLTFGGGTKVEIK	QVQLVQSGVEVKKPGASVKVSCKASGYTFTNYYMYWVRQAPGQGLEWMGGINPSNGGTNFNEKFKNRVTLTTDSSTTTAYMELKSLQFDDTAVYYCARRDYRFDMGFDYWGQGTTVTVSS
Pertuzumab	ERBB2	Approved	Oncology	DIQMTQSPSSLSASVGDRVTITCKASQDVSIGVAWYQQKPGKAPKLLIYSASYRYTGVPSRFSGSGSGTDFTLTISSLQPEDFATYYCQQYYIYPYTFGQGTKVEIK	EVQLVESGGGLVQPGGSLRLSCAASGFTFTDYTMDWVRQAPGKGLEWVADVNPNSGGSIYNQRFKGRFTLSVDRSKNTLYLQMNSLRAEDTAVYYCARNLGPSFYFDYWGQGTLVTVSS
Ponezumab	A4	Phase-II	Neurology	DVVMTQSPLSLPVTLGQPASISCKSSQSLLYSDAKTYLNWFQQRPGQSPRRLIYQISRLDPGVPDRFSGSGSGTDFTLKISRVEAEDVGVYYCLQGTHYPVLFGQGTRLEIK	QVQLVQSGAEVKKPGASVKVSCKASGYYTEAYYIHWVRQAPGQGLEWMGRIDPATGNTKYAPRLQDRVTMTRDTSTSTVYMELSSLRSEDTAVYYCASLYSLPVYWGQGTTVTVSS
Ranibizumab	VEGFA	Approved	Other	DIQLTQSPSSLSASVGDRVTITCSASQDISNYLNWYQQKPGKAPKVLIYFTSSLHSGVPSRFSGSGSGTDFTLTISSLQPEDFATYYCQQYSTVPWTFGQGTKVEIK	EVQLVESGGGLVQPGGSLRLSCAASGYDFTHYGMNWVRQAPGKGLEWVGWINTYTGEPTYAADFKRRFTFSLDTSKSTAYLQMNSLRAEDTAVYYCAKYPYYYGTSHWYFDVWGQGTLVTVSS
Ravagalimab	TNR5	Phase-II	Immunology	DIVMTQSPDSLAVSLGERATINCKSSQSLLNRGNQKNYLTWFQQKPGQPPKLLIYWASTRESGVPDRFSGSGSGTDFTLTISSLQAEDVAVYYCQNDYTYPLTFGQGTKLEIK	EVQLVESGGGLVKPGGSLRLSCAASGFTFSDYGMNWVRQAPGKGLEWIAYISSGRGNIYYADTVKGRFTISRDNAKNSLYLQMNSLRAEDTAVYYCARSWGYFDVWGQGTTVTVSS
Rituximab	CD20	Approved	Oncology	QIVLSQSPAILSASPGEKVTMTCRASSSVSYIHWFQQKPGSSPKPWIYATSNLASGVPVRFSGSGSGTSYSLTISRVEAEDAATYYCQQWTSNPPTFGGGTKLEIK	QVQLQQPGAELVKPGASVKMSCKASGYTFTSYNMHWVKQTPGRGLEWIGAIYPGNGDTSYNQKFKGKATLTADKSSSTAYMQLSSLTSEDSAVYYCARSTYYGGDWYFNVWGAGTTVTVSA
Rontalizumab	IFNA2	Phase-II	Immunology	DIQMTQSPSSLSASVGDRVTITCRASQSVSTSSYSYMHWYQQKPGKAPKVLISYASNLESGVPSRFSGSGSGTDFTLTISSLQPEDFATYYCQHSWGIPRTFGQGTKVEIK	EVQLVESGGGLVQPGGSLRLSCATSGYTFTEYIIHWVRQAPGKGLEWVASINPDYDITNYNQRFKGRFTISLDKSKRTAYLQMNSLRAEDTAVYYCASWISDFFDYWGQGTLVTVSS
Rozibafusp	ICOSL	Phase-II	Immunology	DIQMTQSPSSLSASVGDRVTITCRASQGISNWLAWYQQKPEKAPKSLIYAASSLQSGVPSRFSGSGSGTDFTLTISSLQPEDFATYYCQQYDSYPRTFGQGTKVEIK	EVQLVESGGGLVQPGGSLRLSCAASGFTFSSYWMSWVRQAPGKGLEWVAYIKQDGNEKYYVDSVKGRFTISRDNAKNSLYLQMNSLRAEDTAVYYCAREGILWFGDLPTFWGQGTLVTVSS
Ruplizumab	CD40L	Phase-II	Immunology	DIVLTQSPATLSVSPGERATISCRASQRVSSSTYSYMHWYQQKPGQPPKLLIKYASNLESGVPARFSGSGSGTDFTLTISSVEPEDFATYYCQHSWEIPPTFGGGTKLEIK	QVQLVQSGAEVVKPGASVKLSCKASGYIFTSYYMYWVKQAPGQGLEWIGEINPSNGDTNFNEKFKSKATLTVDKSASTAYMELSSLRSEDTAVYYCTRSDGRNDMDSWGQGTLVTVSS
Sasanlimab	PDCD1	Phase-III	Oncology	DIVMTQSPDSLAVSLGERATINCKSSQSLWDSGNQKNFLTWYQQKPGQPPKLLIYWTSYRESGVPDRFSGSGSGTDFTLTISSLQAEDVAVYYCQNDYFYPHTFGGGTKVEIK	QVQLVQSGAEVKKPGASVKVSCKASGYTFTSYWINWVRQAPGQGLEWMGNIYPGSSLTNYNEKFKNRVTMTRDTSTSTVYMELSSLRSEDTAVYYCARLSTGTFAYWGQGTLVTVSS
Secukinumab	IL17	Approved	Immunology	EIVLTQSPGTLSLSPGERATLSCRASQSVSSSYLAWYQQKPGQAPRLLIYGASSRATGIPDRFSGSGSGTDFTLTISRLEPEDFAVYYCQQYGSSPCTFGQGTRLEIK	EVQLVESGGGLVQPGGSLRLSCAASGFTFSNYWMNWVRQAPGKGLEWVAAINQDGSEKYYVGSVKGRFTISRDNAKNSLYLQMNSLRVEDTAVYYCVRDYYDILTDYYIHYWYFDLWGRGTLVTVSS
Serplulimab	PDCD1	Approved	Oncology	DIQMTQSPSSLSASVGDRVTITCKASQDVTTAVAWYQQKPGKAPKLLIYWASTRHTGVPSRFSGSGSGTDFTLTISSLQPEDFATYYCQQHYTIPWTFGGGTKLEIK	QVQLVESGGGLVKPGGSLRLSCAASGFTFSNYGMSWIRQAPGKGLEWVSTISGGGSNIYYADSVKGRFTISRDNAKNSLYLQMNSLRAEDTAVYYCVSYYYGIDFWGQGTSVTVSS
Sifalimumab	IFNA2	Phase-II	Immunology	EIVLTQSPGTLSLSPGERATLSCRASQSVSSTYLAWYQQKPGQAPRLLIYGASSRATGIPDRFSGSGSGTDFTLTISRLEPEDFAVYYCQQYGSSPRTFGQGTKVEIK	QVQLVQSGAEVKKPGASVKVSCKASGYTFTSYSISWVRQAPGQGLEWMGWISVYNGNTNYAQKFQGRVTMTTDTSTSTAYLELRSLRSDDTAVYYCARDPIAAGYWGQGTLVTVSS
Spesolimab	ILRL2	Approved	Immunology	QIVLTQSPGTLSLSPGERATMTCTASSSVSSSYFHWYQQKPGQAPRLWIYRTSRLASGVPDRFSGSGSGTDFTLTISRLEPEDAATYYCHQFHRSPLTFGAGTKLEIK	QVQLVQSGAEVKKPGASVKVSCKASGYSFTSSWIHWVKQAPGQGLEWMGEINPGNVRTNYNENFRNKVTMTVDTSISTAYMELSRLRSDDTAVYYCTVVFYGEPYFPYWGQGTLVTVSS
Talacotuzumab	IL3RA	Phase-III	Oncology	DIVMTQSPDSLAVSLGERATINCESSQSLLNSGNQKNYLTWYQQKPGQPPKPLIYWASTRESGVPDRFSGSGSGTDFTLTISSLQAEDVAVYYCQNDYSYPYTFGQGTKLEIK	EVQLVQSGAEVKKPGESLKISCKGSGYSFTDYYMKWARQMPGKGLEWMGDIIPSNGATFYNQKFKGQVTISADKSISTTYLQWSSLKASDTAMYYCARSHLLRASWFAYWGQGTMVTVSS
Tamrintamab	DPEP3	Phase-I	Oncology	EIVLTQSPATLSLSPGERATLSCTASSSVNSFYLHWYQQKPGLAPRLLIYSTSNLASGIPDRFSGSGSGTDFTLTISRLEPEDFAVYYCHQYHRSPYTFGQGTKLEIK	QVQLVQSGAEVKKPGSSVKVSCKASGGTFSSYWIEWVRQAPGQGLEWMGEILPGSGNTYYNERFKDRVTITADESTSTAYMELSSLRSEDTAVYYCARRAAAYYSNPEWFAYWGQGTLVTVSS
Tanezumab	NGF	Phase-III	Other	DIQMTQSPSSLSASVGDRVTITCRASQSISNNLNWYQQKPGKAPKLLIYYTSRFHSGVPSRFSGSGSGTDFTFTISSLQPEDIATYYCQQEHTLPYTFGQGTKLEIK	QVQLQESGPGLVKPSETLSLTCTVSGFSLIGYDLNWIRQPPGKGLEWIGIIWGDGTTDYNSAVKSRVTISKDTSKNQFSLKLSSVTAADTAVYYCARGGYWYATSYYFDYWGQGTLVTVSS
Tezepelumab	TSLP	Approved	Immunology	SYVLTQPPSVSVAPGQTARITCGGNNLGSKSVHWYQQKPGQAPVLVVYDDSDRPSWIPERFSGSNSGNTATLTISRGEAGDEADYYCQVWDSSSDHVVFGGGTKLTVL	QMQLVESGGGVVQPGRSLRLSCAASGFTFRTYGMHWVRQAPGKGLEWVAVIWYDGSNKHYADSVKGRFTITRDNSKNTLNLQMNSLRAEDTAVYYCARAPQWELVHEAFDIWGQGTMVTVSS
Tilogotamab	TR10B	Phase-I/II	Oncology	DIQLTQSPSSLSASVGDRVTITCSASSSVSYMYWYQQKPGKAPKPWIYRTSNLASGVPSRFSGSGSGTDFTLTISSLQPEDFATYYCQQYHSYPPTFGGGTVEIK	QVQLVQSGAEVKKPGASVKVSCKASGFNIKDTHMHWVRQAPGQRLEWIGRIDPANGNTEYDQKFQGRVTITVDTSASTAYMELSSLRSEDTAVYYCARWGTNVYFAYWGQGTLVTVSS
Tislelizumab	PDCD1	Approved	Oncology	DIVMTQSPDSLAVSLGERATINCKSSESVSNDVAWYQQKPGQPPKLLINYAFHRFTGVPDRFSGSGYGTDFTLTISSLQAEDVAVYYCHQAYSSPYTFGQGTKLEIK	QVQLQESGPGLVKPSETLSLTCTVSGFSLTSYGVHWIRQPPGKGLEWIGVIYADGSTNYNPSLKSRVTISKDTSKNQVSLKLSSVTAADTAVYYCARAYGNYWYIDVWGQGTTVTVSS
Toripalimab	PDCD1	Approved	Oncology	DVVMTQSPLSLPVTLGQPASISCRSSQSIVHSNGNTYLEWYLQKPGQSPQLLIYKVSNRFSGVPDRFSGSGSGTDFTLKISRVEAEDVGVYYCFQGSHVPLTFGQGTKLEIK	QGQLVQSGAEVKKPGASVKVSCKASGYTFTDYEMHWVRQAPIHGLEWIGVIESETGGTAYNQKFKGRVTITADKSTSTAYMELSSLRSEDTAVYYCAREGITTVATTYYWYFDVWGQGTTVTVSS
Tralokinumab	IL13	Approved	Immunology	SYVLTQPPSVSVAPGKTARITCGGNIIGSKLVHWYQQKPGQAPVLVIYDDGDRPSGIPERFSGSNSGNTATLTISRVEAGDEADYYCQVWDTGSDPVVFGGGTKLTVL	QVQLVQSGAEVKKPGASVKVSCKASGYTFTNYGLSWVRQAPGQGLEWMGWISANNGDTNYGQEFQGRVTMTTDTSTSTAYMELRSLRSDDTAVYYCARDSSSSWARWFFDLWGRGTLVTVSS
Trastuzumab	ERBB2	Approved	Oncology	DIQMTQSPSSLSASVGDRVTITCRASQDVNTAVAWYQQKPGKAPKLLIYSASFLYSGVPSRFSGSRSGTDFTLTISSLQPEDFATYYCQQHYTTPPTFGQGTKVEIK	EVQLVESGGGLVQPGGSLRLSCAASGFNIKDTYIHWVRQAPGKGLEWVARIYPTNGYTRYADSVKGRFTISADTSKNTAYLQMNSLRAEDTAVYYCSRWGGDGFYAMDYWGQGTLVTVSS
Tremelimumab	CTLA4	Approved	Oncology	DIQMTQSPSSLSASVGDRVTITCRASQSINSYLDWYQQKPGKAPKLLIYAASSLQSGVPSRFSGSGSGTDFTLTISSLQPEDFATYYCQQYYSTPFTFGPGTKVEIK	QVQLVESGGGVVQPGRSLRLSCAASGFTFSSYGMHWVRQAPGKGLEWVAVIWYDGSNKYYADSVKGRFTISRDNSKNTLYLQMNSLRAEDTAVYYCARDPRGATLYYYYYGMDVWGQGTTVTVSS
Urelumab	TNR9	Phase-II	Oncology	EIVLTQSPATLSLSPGERATLSCRASQSVSSYLAWYQQKPGQAPRLLIYDASNRATGIPARFSGSGSGTDFTLTISSLEPEDFAVYYCQQRSNWPPALTFGGGTKVEIK	QVQLQQWGAGLLKPSETLSLTCAVYGGSFSGYYWSWIRQSPEKGLEWIGEINHGGYVTYNPSLESRVTISVDTSKNQFSLKLSSVTAADTAVYYCARDYGPGNYDWYFDLWGRGTLVTVSS
Ustekinumab	IL12B	Approved	Immunology	DIQMTQSPSSLSASVGDRVTITCRASQGISSWLAWYQQKPEKAPKSLIYAASSLQSGVPSRFSGSGSGTDFTLTISSLQPEDFATYYCQQYNIYPYTFGQGTKLEIK	EVQLVQSGAEVKKPGESLKISCKGSGYSFTTYWLGWVRQMPGKGLDWIGIMSPVDSDIRYSPSFQGQVTMSVDKSITTAYLQWNSLKASDTAMYYCARRRPGQGYFDFWGQGTLVTVSS
Utomilumab	TNR9	Phase-III	Oncology	SYELTQPPSVSVSPGQTASITCSGDNIGDQYAHWYQQKPGQSPVLVIYQDKNRPSGIPERFSGSNSGNTATLTISGTQAMDEADYYCATYTGFGSLAVFGGGTKLTVL	EVQLVQSGAEVKKPGESLRISCKGSGYSFSTYWISWVRQMPGKGLEWMGKIYPGDSYTNYSPSFQGQVTISADKSISTAYLQWSSLKASDTAMYYCARGYGIFDYWGQGTLVTVSS
Vesencumab	NRP1	Phase-I	Oncology	DIQMTQSPSSLSASVGDRVTITCRASQYFSSYLAWYQQKPGKAPKLLIYGASSRASGVPSRFSGSGSGTDFTLTISSLQPEDFATYYCQQYLGSPPTFGQGTKVEIK	EVQLVESGGGLVQPGGSLRLSCAASGFTFSSYAMSWVRQAPGKGLEWVSQISPAGGYTNYADSVKGRFTISADTSKNTAYLQMNSLRAEDTAVYYCARGELPYYRMSKVMDVWGQGTLVTVSS
Vonlerolizumab	TNR4	Phase-II	Oncology	DIQMTQSPSSLSASVGDRVTITCRASQDISNYLNWYQQKPGKAPKLLIYYTSRLRSGVPSRFSGSGSGTDFTLTISSLQPEDFATYYCQQGHTLPPTFGQGTKVEIK	EVQLVQSGAEVKKPGASVKVSCKASGYTFTDSYMSWVRQAPGQGLEWIGDMYPDNGDSSYNQKFRERVTITRDTSTSTAYLELSSLRSEDTAVYYCVLAPRWYFSVWGQGTLVTVSS
Zenocutuzumab	ERBB3	Phase-II	Oncology	DIQMTQSPSSLSASVGDRVTITCRASQSISSYLNWYQQKPGKAPKLLIYAASSLQSGVPSRFSGSGSGTDFTLTISSLQPEDFATYYCQQSYSTPPTFGQGTKVEIK	QVQLVQSGAEVKKPGASVKVSCKASGYTFTGYYMHWVRQAPGQGLEWMGWINPNSGGTNYAQKFQGRVTMTRDTSISTAYMELSRLRSDDTAVYYCARDHGSRHFWSYWGFDYWGQGTLVTVSS
